# Consideration of sex as a biological variable in diabetes research across twenty years

**DOI:** 10.1101/2023.06.13.544882

**Authors:** Celena Cherian, Hayley Reeves, Duneesha De Silva, Serena Tsao, Katie E. Marshall, Elizabeth J. Rideout

## Abstract

Sex differences exist in the risk of developing both type 1 and type 2 diabetes, and in the risk of developing diabetes-associated complications. Sex differences in glucose homeostasis, islet and β cell biology, and peripheral insulin sensitivity have also been reported in multiple animals. To determine the degree to which biological sex has been addressed in published literature related to diabetes and insulin biology, we developed a scoring system to assess the inclusion of biological sex in papers related to these topics. We scored manuscripts published in *Diabetes*, published by the American Diabetes Association, as this journal focuses on diabetes and diabetes-related research. We scored papers published across three years within a 20-year period (1999, 2009, 2019), a timeframe that spans the introduction of funding agency and journal policies to improve the consideration of biological sex as a variable. Our analysis shows fewer than 15% of papers used sex-based analysis in even one figure across all study years, a trend that was reproduced across journal-defined categories of diabetes research (*e.g*., islet studies, signal transduction). Single-sex studies accounted for approximately 40% of all manuscripts, of which >87% used male subjects only. While we observed a modest increase in the overall inclusion of sex as a biological variable during our study period, our results highlight significant opportunities to improve consideration of sex as a biological variable in diabetes research. In particular, we show that journal policies represent one way to promote better consideration of biological sex as a variable. In the long term, improved practices will reveal sex-specific mechanisms underlying diabetes risk and complications, generating insights to support the development of sex-informed prevention and treatment strategies.
