## Supplemental file 3 for "Consideration of sex as a biological variable in diabetes research across twenty years"

### Sheet: Sheet1
	Average score	0 scores	1 scores	2 scores	3 scores	4 scores	5 scores	6 scores
	p values	p values	p values	p values	p values	p values	p values	p values
year effect	<0.001	<0.001	0.61812	0.51977	0.001811	0.004131	0.99128	0.0293369
discipline effect	<0.001	<0.001	<0.001	0.09953	<0.001	0.001953	0.03304	0.204182
funding effect	0.0669	0.9421	0.23547	0.77733	0.58999	0.770855	0.22285	<0.001
year:discipline interaction	0.0017	0.9786	0.08126	0.03091	0.818418	0.060105	0.47453	0.0974537
year:funding interaction	0.9744	0.3802	0.4996	0.73911	0.478731	0.553855	0.06668	0.0490407
discipline:funding interaction	0.6772	0.6905	0.75817	0.75629	0.890113	0.273678	0.4246	0.346413
subject effect	<0.001	0.001447	<0.001	0.09312	<0.001	0.40686	0.2336	0.04485
year:subject interaction	0.341111	0.58928	0.6891	0.47465	0.3048	0.52156	0.6422	0.83276
Probability of males being used
	p values
year effect	0.023795
discipline effect	0.046593
funding effect	0.0997536
year:discipline interaction	0.543141
year:funding interaction	0.90466
discipline:funding interaction	0.237268
Policy change dataset
	Average score
	p values
year effect	0.01247
subject effect	0.04319
year:subject interaction	0.24801
